# Modulating splicing in 5’ untranslated regions to treat rare haploinsufficient disease

**DOI:** 10.64898/2025.12.07.692584

**Authors:** Eloise S. Beer Wells, Laura De Conti, Hyung Chul Kim, Narjes Rohani, Kartik Chundru, Laura M. Watts, Ruebena Dawes, Yuyang Chen, Alexandra C. Martin-Geary, Michael J. Griffiths, Sam Scott, Rosemary A. Bamford, Jonathan Mill, Caroline F. Wright, Marco Baralle, Stephan J. Sanders, Nicola Whiffin

**Affiliations:** Big Data Institute, Nuffield Department of Medicine, University of Oxford, Oxford, OX3 7LF, UK; Centre for Human Genetics, University of Oxford, Oxford, OX3 7BN, UK; Institute of Developmental and Regenerative Medicine, Department of Paediatrics, University of Oxford, Oxford, OX3 7TY, UK; International Centre for Genetic Engineering and Biotechnology, Trieste, 34149, Italy; Clinical and Biomedical Sciences, University of Exeter Medical School, Exeter, EX1 2HZ, UK; Department of Psychiatry and Behavioral Sciences, UCSF Weill Institute for Neurosciences, University of California, San Francisco, CA 94158, USA

## Abstract

Rare genetic disorders collectively impact over 300 million people worldwide, yet around 95% have no specific treatments. For the many rare disorders caused by haploinsufficiency, effective therapies need to upregulate protein expression. However, therapeutic upregulation is often not straightforward. Increasing protein translation of the wildtype allele through inhibiting repressive upstream open reading frames (uORFs) has been proposed as a therapeutic approach for a few specific genes. The widespread success of steric-block antisense oligonucleotides (ASOs) for this purpose is, however, debated. Here, we explore an alternative approach, using splice-switching to exclude uORF-containing exons from the mRNA. Through a genome-wide computational screening approach, we identified 79 uORF-containing 5’UTR exons in haploinsufficient monogenic disease genes as candidate exon skipping targets. We demonstrate that removing the target exon significantly increased protein translation (between 1.4-5.5 fold) in a luciferase reporter assay for four of six prioritised target 5’UTR exons in neurodevelopmental disorder genes (*CTCF*, *GRIN2B*, *KRIT1*, and *TSC1*). Overall, this work supports the widespread application of 5’UTR exon skipping to boost translation of clinically relevant haploinsufficient genes.
