## Supplemental tables for "Modulating splicing in 5’ untranslated regions to treat rare haploinsufficient disease"

### Sheet: Summary
Sup Table 1	All target exons identified by the pipeline to exclude an experimentally validated uORF. Includes information used for prioritisation, including the consequence of 5’UTR skipping, association with developmental disorders, closed system organ specificities (blood, brain, and eye), and estimated prevalence
Sup Table 2	Genomic coordinates of the length-matched 5’ portion of the CDS, the expression of which is depicted in figure 2
Sup Table 3	5'UTR sequences of experimentally validated genes
Sup Table 4	Primer sequences for qPCR
Sup Table 5	Published datasets used to collate uORF start codons
Sup Table 6	Tukey HSD multi-comparison results for the luciferase assay of TSC1 (Figure 4)

### Sheet: Sup Table 1
target_infomation								5UTR_consequence_of_skipping						association_with_DD		association_with_closed_system	estimated_prevalence
Chromosome	exon_start	exon_end	Strand	gene_id	gene_name	exon_id	exon_number	UKBB_variants_at_exon_splice_sites	high_confidence_uORF_initiates_in_exon	high_confidence_close_uORF_present_after_skipping	high_confidence_ouORF_present_after_skipping	high_confidence_close_uORF_removed_by_skipping	high_confidence_ouORF_removed_by_skipping	G2P_DD_AD_strong_LoF	GenCC_DD_AD_strong	MONDO_CNS/eye_AD_strong	ClinVar_total_pathogenic_variants	Kaplanis_pLoF_variants	GEL_diagnoses
chr16	89418284	89418368	-	ENSG00000167522.17	ANKRD11	ENSE00001229505.3	2	1	yes	no	no	yes	no	yes	yes	yes	561	111	62
chr12	13979928	13980356	-	ENSG00000273079.7	GRIN2B	ENSE00003770327.1	2	1	yes	no	no	no	yes	yes	yes	yes	103	11	32
chr20	50928651	50928825	-	ENSG00000101126.18	ADNP	ENSE00001280942.2	2	1	yes	no	no	no	yes	yes	yes	yes	142	72	20
chr3	71581549	71581697	-	ENSG00000114861.24	FOXP1	ENSE00001258538.1	2	2	yes	no	no	no	no	yes	yes	yes	134	23	18
chr16	67571148	67571264	+	ENSG00000102974.16	CTCF	ENSE00001664803.1	2	4	yes	no	no	no	yes	yes	yes	yes	45	9	7
chr17	7844901	7845020	+	ENSG00000132510.11	KDM6B	ENSE00001484746.1	3	3	yes	no	no	no	no	yes	yes	yes	84	12	4
chr17	7839906	7840024	+	ENSG00000132510.11	KDM6B	ENSE00002631634.2	2	5	yes	no	no	no	no	yes	yes	yes	84	12	4
chr2	148178700	148178793	+	ENSG00000204406.14	MBD5	ENSE00001562360.1	2	1	yes	no	no	no	no	yes	yes	yes	103	10	4
chr2	148342214	148342336	+	ENSG00000204406.14	MBD5	ENSE00001553791.1	4	2	yes	no	no	no	no	yes	yes	yes	103	10	4
chr6	142783521	142783615	-	ENSG00000010818.10	HIVEP2	ENSE00001445147.1	3	1	yes	no	no	no	no	yes	yes	yes	64	9	7
chr3	71493426	71493555	-	ENSG00000114861.24	FOXP1	ENSE00001411968.1	3	0	yes	no	no	no	no	yes	yes	yes	134	23	18
chr3	177098466	177098541	-	ENSG00000177565.18	TBL1XR1	ENSE00001209510.2	2	0	yes	no	no	yes	no	yes	yes	yes	33	7	3
chr13	114321110	114321232	+	ENSG00000198824.8	CHAMP1	ENSE00001366333.1	2	1	no	no	no	no	no	yes	yes	yes	52	13	1
chr17	7845314	7845456	+	ENSG00000132510.11	KDM6B	ENSE00001484745.1	4	0	yes	no	no	no	no	yes	yes	yes	84	12	4
chr2	2053978	2054123	-	ENSG00000186487.21	MYT1L	ENSE00001426881.1	4	0	yes	no	no	no	no	yes	yes	yes	57	11	17
chr2	2172872	2172988	-	ENSG00000186487.21	MYT1L	ENSE00001430627.1	3	0	yes	no	no	no	no	yes	yes	yes	57	11	17
chr1	1839190	1839238	-	ENSG00000078369.18	GNB1	ENSE00001356799.1	2	1	yes	no	no	no	no	no	yes	yes	16		13
chr11	57789037	57789155	+	ENSG00000198561.16	CTNND1	ENSE00003526203.1	2	3	yes	no	no	no	no	yes	yes	yes	27	5	4
chr6	142836935	142837047	-	ENSG00000010818.10	HIVEP2	ENSE00001445148.1	2	0	yes	no	no	no	no	yes	yes	yes	64	9	7
chr9	132935033	132935095	-	ENSG00000165699.15	TSC1	ENSE00001350864.1	2	1	yes	yes	no	no	no	yes	no	yes	653	2	8
chr2	1997191	1997347	-	ENSG00000186487.21	MYT1L	ENSE00001425054.1	5	0	yes	yes	no	no	no	yes	yes	yes	57	11	17
chr7	92244902	92245171	-	ENSG00000001631.17	KRIT1	ENSE00001518669.1	2	0	yes	no	no	no	no	yes	no	yes	310		4
chr3	9424467	9424526	+	ENSG00000168137.20	SETD5	ENSE00001556197.1	2	1	no	yes	no	no	no	yes	yes	yes	222	44	24
chr10	86838865	86838979	+	ENSG00000107779.14	BMPR1A	ENSE00001456787.1	2	2	yes	no	no	no	no	no	no	yes	253		2
chr17	17724028	17724159	+	ENSG00000108557.20	RAI1	ENSE00001215272.2	2	3	no	yes	no	no	no	yes	yes	yes	141	9	6
chr20	527933	528049	-	ENSG00000101266.19	CSNK2A1	ENSE00001387136.1	2	2	no	no	no	no	no	no	yes	yes	31	2	12
chr1	110605391	110605722	-	ENSG00000177301.16	KCNA2	ENSE00001303222.2	2	0	no	no	no	no	no	yes	yes	yes	11	1	8
chr17	17232788	17232901	-	ENSG00000154803.13	FLCN	ENSE00003577854.1	2	0	yes	no	no	no	no	no	no	yes	374		2
chr10	79139682	79139777	+	ENSG00000108175.19	ZMIZ1	ENSE00001457591.1	3	1	yes	yes	no	no	no	yes	yes	yes	41	6	7
chr10	79118915	79119024	+	ENSG00000108175.19	ZMIZ1	ENSE00001457593.1	2	1	yes	yes	no	no	no	yes	yes	yes	41	6	7
chr12	27970025	27970267	-	ENSG00000087494.16	PTHLH	ENSE00001647300.1	3	3	yes	no	no	no	no	yes	yes	yes	14	1
chr9	83978373	83978452	-	ENSG00000165119.21	HNRNPK	ENSE00001272310.2	2	0	yes	no	no	no	no	yes	yes	yes	42	7	4
chr7	124928815	124928999	-	ENSG00000128513.16	POT1	ENSE00001405298.1	2	0	yes	no	no	no	no	no	no	yes	176		1
chr1	209801972	209802043	-	ENSG00000117595.13	IRF6	ENSE00001010326.1	2	1	no	no	no	no	no	yes	yes	yes	58		2
chr3	114389005	114389105	-	ENSG00000181722.17	ZBTB20	ENSE00001288620.3	8	1	yes	no	no	no	no	no	no	yes	25	2	5
chr10	79162053	79162133	+	ENSG00000108175.19	ZMIZ1	ENSE00001338902.5	4	0	yes	yes	no	no	no	yes	yes	yes	41	6	7
chr14	73147795	73147876	+	ENSG00000080815.20	PSEN1	ENSE00001343124.2	2	0	yes	no	no	no	yes	no	no	yes	8		2
chr9	127451929	127452084	+	ENSG00000148356.15	LRSAM1	ENSE00001431700.1	2	2	yes	no	no	no	no	no	no	yes	75	1
chr1	11981970	11982114	+	ENSG00000116688.18	MFN2	ENSE00001336968.1	2	1	yes	yes	no	no	no	no	no	yes	55		13
chr2	165186551	165186747	-	ENSG00000153253.19	SCN3A	ENSE00001415843.1	2	0	yes	no	no	no	no	no	yes	yes	8	1	1
chr1	114749821	114750207	-	ENSG00000009307.17	CSDE1	ENSE00001337441.1	2	1	yes	yes	no	no	no	no	yes	yes	13	2	5
chr6	110160635	110160732	-	ENSG00000112290.13	WASF1	ENSE00001374313.1	3	0	yes	no	no	yes	no	no	yes	yes	8		1
chr19	5016257	5016339	+	ENSG00000127663.15	KDM4B	ENSE00001407403.1	2	0	no	no	no	no	no	yes	yes	yes	23		1
chr3	167734214	167734350	-	ENSG00000114209.15	PDCD10	ENSE00001512946.1	2	1	yes	yes	no	no	no	yes	no	yes	70		1
chr15	24962114	24962209	+	ENSG00000128739.23	SNRPN	ENSE00003660555.1	2	1	yes	no	no	no	no	no	yes	yes
chr5	55982724	55982811	-	ENSG00000134352.21	IL6ST	ENSE00001488122.1	2	1	yes	no	no	yes	no	no	no	yes	15
chr4	48710519	48710698	-	ENSG00000075539.15	FRYL	ENSE00001540047.1	2	0	yes	no	no	no	no	no	yes	yes	9	4
chr4	48684673	48684795	-	ENSG00000075539.15	FRYL	ENSE00001540043.1	3	0	yes	no	no	no	no	no	yes	yes	9	4
chr16	50742762	50742841	+	ENSG00000083799.18	CYLD	ENSE00001206771.4	2	2	yes	yes	no	no	no	no	no	yes	54
chr3	24337300	24337371	-	ENSG00000151090.20	THRB	ENSE00001395906.1	2	1	yes	no	no	no	no	no	no	yes	12	1	1
chr19	47670443	47670544	+	ENSG00000063169.12	BICRA	ENSE00001757160.1	2	0	no	no	no	no	no	yes	yes	yes	34	4	3
chr2	191013525	191013678	-	ENSG00000115415.21	STAT1	ENSE00001424647.1	2	1	yes	no	no	no	no	no	no	yes	24		2
chrX	13734044	13734185	-	ENSG00000196459.15	TRAPPC2	ENSE00001485559.1	2	0	yes	no	no	yes	no	no	no	yes	30
chr4	169612020	169612143	-	ENSG00000137601.18	NEK1	ENSE00001417504.1	2	1	yes	yes	no	no	no	no	no	yes	83	1
chr9	132353649	132353755	-	ENSG00000107290.14	SETX	ENSE00001334761.3	2	0	yes	yes	no	no	no	no	no	yes	82		6
chr2	10445155	10445264	-	ENSG00000115758.14	ODC1	ENSE00001349711.1	2	2	no	yes	no	no	no	no	yes	yes	9	6
chr5	31530798	31530924	-	ENSG00000113360.17	DROSHA	ENSE00002059584.1	3	0	yes	no	no	yes	no	no	no	yes	8
chr3	125331158	125331238	-	ENSG00000163848.21	ZNF148	ENSE00001391551.1	2	0	yes	yes	no	no	no	yes	no	yes	17	5	2
chr15	24967932	24968082	+	ENSG00000128739.23	SNRPN	ENSE00003572932.1	3	0	yes	no	no	no	no	no	yes	yes
chr1	36481478	36481537	-	ENSG00000119535.19	CSF3R	ENSE00001459523.1	2	2	no	no	no	no	no	no	no	yes	43	1
chr6	110178598	110178742	-	ENSG00000112290.13	WASF1	ENSE00001448326.1	2	0	yes	yes	no	no	no	no	yes	yes	8		1
chr3	123831548	123831670	-	ENSG00000065534.20	MYLK	ENSE00001392945.2	3	0	no	no	no	no	no	no	no	yes	51		1
chr5	31531450	31531525	-	ENSG00000113360.17	DROSHA	ENSE00002078271.1	2	0	yes	yes	no	no	no	no	no	yes	8
chr1	162655211	162655374	+	ENSG00000162733.19	DDR2	ENSE00001165699.1	2	0	yes	no	yes	yes	no	no	no	yes	17
chr1	27603728	27603863	-	ENSG00000126705.15	AHDC1	ENSE00003825034.1	2	2	yes	no	yes	no	no	yes	yes	yes	162	41	20
chr1	27603397	27603494	-	ENSG00000126705.15	AHDC1	ENSE00001462158.1	3	1	yes	no	yes	no	no	yes	yes	yes	162	41	20
chr1	27558706	27558883	-	ENSG00000126705.15	AHDC1	ENSE00001462157.1	4	0	yes	no	yes	no	no	yes	yes	yes	162	41	20
chr1	27558305	27558530	-	ENSG00000126705.15	AHDC1	ENSE00001555228.1	5	1	yes	no	yes	no	no	yes	yes	yes	162	41	20
chr1	27553074	27553185	-	ENSG00000126705.15	AHDC1	ENSE00001462151.1	6	0	yes	no	yes	no	no	yes	yes	yes	162	41	20
chr2	156330668	156330791	-	ENSG00000153234.16	NR4A2	ENSE00001009600.1	2	0	no	yes	yes	no	no	yes	yes	yes	24	2	3
chr3	125323309	125323444	-	ENSG00000163848.21	ZNF148	ENSE00001353980.2	3	1	yes	no	yes	yes	no	yes	no	yes	17	5	2
chr7	105038126	105038199	+	ENSG00000005483.23	KMT2E	ENSE00001210553.1	2	1	yes	yes	yes	no	no	yes	yes	yes	113	10	8
chr7	124898261	124898374	-	ENSG00000128513.16	POT1	ENSE00001401958.1	4	1	yes	no	yes	no	no	no	no	yes	176		1
chr7	92244002	92244149	-	ENSG00000001631.17	KRIT1	ENSE00001170077.1	3	2	yes	yes	yes	no	no	yes	no	yes	310		4
chr11	31810828	31811015	-	ENSG00000007372.25	PAX6	ENSE00001004114.2	2	0	yes	no	yes	no	no	yes	yes	yes	286		17
chr11	31806849	31806925	-	ENSG00000007372.25	PAX6	ENSE00001098662.4	3	0	yes	no	yes	no	no	yes	yes	yes	286		17
chr14	53953276	53953400	-	ENSG00000125378.16	BMP4	ENSE00001002754.1	2	0	no	no	yes	no	no	yes	no	yes	12		1
chr15	25411908	25411971	-	ENSG00000114062.22	UBE3A	ENSE00001376416.1	2	1	yes	no	yes	no	no	yes	no	yes	190	9	4
chr16	30699908	30699981	+	ENSG00000080603.17	SRCAP	ENSE00001484698.1	2	1	no	no	yes	no	no	yes	yes	yes	94	25	2

### Sheet: Sup Table 2
Gene	exonic_part_type	Chr	Start	End	Exon_length
KRIT1	target	chr7	92244902	92245109	208
KRIT1	target	chr7	92245110	92245134	25
KRIT1	target	chr7	92245135	92245171	37
KRIT1	reference	chr7	92242061	92242100	40
KRIT1	reference	chr7	92242034	92242060	27
KRIT1	reference	chr7	92241120	92241140	21
KRIT1	reference	chr7	92241081	92241119	39
KRIT1	reference	chr7	92241058	92241080	23
KRIT1	reference	chr7	92240993	92241046	54
KRIT1	reference	chr7	92237729	92237759	31
KRIT1	reference	chr7	92237686	92237728	43
TSC1	target	chr9	132935033	132935090	58
TSC1	reference	chr9	132927201	132927304	104
ANKRD11	target	chr16	89418284	89418305	22
ANKRD11	target	chr16	89418313	89418364	52
ANKRD11	reference	chr16	89316933	89316998	66
ANKRD11	reference	chr16	89316999	89317019	21
TBL1XR1	target	chr3	177098494	177098541	48
TBL1XR1	reference	chr3	177064920	177064978	59
GRIN2B	target	chr12	13979928	13979983	56
GRIN2B	target	chr12	13979984	13980356	373
GRIN2B	reference	chr12	13865798	13866102	305
CTCF	target	chr16	67571148	67571264	117
CTCF	reference	chr16	67611240	67611321	82

### Sheet: Sup Table 3
gene	construct	5UTR_insert_sequence
GRIN2B	WT	GCTAGCACTTCCTCCGGCTTCTTCACCTCTAGGAAATCTCGGGGCTTCGCTCTATCGAGAGTGCTCGTCAAGGGTGATTCTTGATCACCACCATCCAGTAGTGCTGGCGTCCGAATGCATATCCTTTTGCCTTGCAAAGAAGAGTCATGAACTTCAAAACCCCCGAGACGGATCATTAATCCTGCTTTGCAGGAAAGGAAAACCCTCCATTCCCAGCCACCGGCCACCCCTCTCCGCAGACTGCAACCGCGGAGGCGCTCGGAGCCGGAAGGGGACGCTTTGGGAATGACCATGCTCCACCGAGGGACGGAGCCGGCCCCCAGCTTCTCCACACAGAGCCTCCTCCACTAACGCTCCAAAAACCAAAAACCGTAATTGCCAGAAGAAGCGTTAAAAATC…
GRIN2B	Noexon2	GCTAGCACTTCCTCCGGCTTCTTCACCTCTAGGAAATCTCGGGGCTTCGCTCTATCGAGAGTGCTCGTCAAGGGTGATTCTTGATCACCACCATCCAGTAGTGCTGGCGTCCGAATGCATATCCTTTTGCCTTGCAAAGAAGAGTCATGAACTTCAAAACCCCCGAGACGGATCATTAATCCTGCTTTGCAGGAAAGGAAAACCCTCCATTCCCAGCCACCGGCCACCCCTCTCCGCAGACTGCAACCGCGGAGGCGCTCGGAGCCGGGAGTCGACGAGTTGAAGCGGCTAGC
GRIN2B	NoATGinexon2	GCTAGCACTTCCTCCGGCTTCTTCACCTCTAGGAAATCTCGGGGCTTCGCTCTATCGAGAGTGCTCGTCAAGGGTGATTCTTGATCACCACCATCCAGTAGTGCTGGCGTCCGAATGCATATCCTTTTGCCTTGCAAAGAAGAGTCATGAACTTCAAAACCCCCGAGACGGATCATTAATCCTGCTTTGCAGGAAAGGAAAACCCTCCATTCCCAGCCACCGGCCACCCCTCTCCGCAGACTGCAACCGCGGAGGCGCTCGGAGCCGGAAGGGGACGCTTTGGGAATCACCATCCTCCACCGAGGGACGGAGCCGGCCCCCAGCTTCTCCACACAGAGCCTCCTCCACTAACGCTCCAAAAACCAAAAACCGTAATTGCCAGAAGAAGCGTTAAAAATC…
CTCF	WT	GCTAGCGACGCAGGCGCACTGCACCGCGCCGCCGCCATTTTGTGTCTGAGCCTGTGGAGCGATTAAACCGTGCGCGGAGCTGCTTCTTTGGCGGCAGCGGCGGCGGCGGTGGCCGGTGCGGACGCGCGGAGCTCGCCGGAGACGCCGGGTGGCCGGAGCCGTGGAGCGGCGGCGGAGCGGGCGCCGCGGGGGGTGTGGCGCGGAGAATGATTACGGACCTGAAGCCAAAGAACAAGATGCGCTAGTGGACAGATTGCTGACCAGGGGCTTGAGAGCTGGGTTCTATTTTCCCTCCTCAAACTGACTTTGCAGCCACGGAGAGGCAGGGGAACGGCTAGC
CTCF	Noexon2	GCTAGCGACGCAGGCGCACTGCACCGCGCCGCCGCCATTTTGTGTCTGAGCCTGTGGAGCGATTAAACCGTGCGCGGAGCTGCTTCTTTGGCGGCAGCGGCGGCGGCGGTGGCCGGTGCGGACGCGCGGAGCTCGCCGGAGACGCCGGGTGGCCGGAGCCGTGGAGCGGCGGCGGAGCGGGCGCCGCGGGGGGTGTGGCGCGGAGGCAGGGGAACGGCTAGC
CTCF	NoATGinexon2	GCTAGCGACGCAGGCGCACTGCACCGCGCCGCCGCCATTTTGTGTCTGAGCCTGTGGAGCGATTAAACCGTGCGCGGAGCTGCTTCTTTGGCGGCAGCGGCGGCGGCGGTGGCCGGTGCGGACGCGCGGAGCTCGCCGGAGACGCCGGGTGGCCGGAGCCGTGGAGCGGCGGCGGAGCGGGCGCCGCGGGGGGTGTGGCGCGGAGAATCATTACGGACCTGAAGCCAAAGAACAAGATCCGCTAGTGGACAGATTGCTGACCAGGGGCTTGAGAGCTGGGTTCTATTTTCCCTCCTCAAACTGACTTTGCAGCCACGGAGAGGCAGGGGAACGGCTAGC
TBL1XR1	WT	GCTAGCGAACCGTTTGGCTCTTTCCCTTAGTAACAGCTTTTACCTTCTGCCTCAATTCCTCTCCCCGCTCGCGCCCTTCCCCCGCGCGCCGCCTCCCCCCGCCGCCGGCCGCGTGCGCCCCCGCCCCTCCCCCCGCGGCGGGAGCACCTCCGCTCGCCACCTGGGGACCCGCGCCGCGCTCCCCGCCCCCGCCCGCCCGGCGCCCATCCCCCGCGCCCTCCGCTCGCTGGGGTTATAATTGCCTCTCACCCCCCGGAGGGGTTATTTTGGGGGTGGTTGGAGGCGGTGGCGGCGGCGGCGAGGAGGGGAATTTCCTTGTGCCTCCATTCCCGGGAGGGGGGAGCGGCGTTGGAGGCCACCGTTTCCAGCATCAACAACAGCAACTTGTGATTGGCGGTG…
TBL1XR1	Noexon2	GCTAGCGAACCGTTTGGCTCTTTCCCTTAGTAACAGCTTTTACCTTCTGCCTCAATTCCTCTCCCCGCTCGCGCCCTTCCCCCGCGCGCCGCCTCCCCCCGCCGCCGGCCGCGTGCGCCCCCGCCCCTCCCCCCGCGGCGGGAGCACCTCCGCTCGCCACCTGGGGACCCGCGCCGCGCTCCCCGCCCCCGCCCGCCCGGCGCCCATCCCCCGCGCCCTCCGCTCGCTGGGGTTATAATTGCCTCTCACCCCCCGGAGGGGTTATTTTGGGGGTGGTTGGAGGCGGTGGCGGCGGCGGCGAGGAGGGGAATTTCCTTGTGCCTCCATTCCCGGGAGGGGGGAGCGGCGTTGGAGGCCACCGTTTCCAGGGTTATATCCTGTGTTGTGACCTCATGGTTT…
TBL1XR1	NoATGinexon2	GCTAGCGAACCGTTTGGCTCTTTCCCTTAGTAACAGCTTTTACCTTCTGCCTCAATTCCTCTCCCCGCTCGCGCCCTTCCCCCGCGCGCCGCCTCCCCCCGCCGCCGGCCGCGTGCGCCCCCGCCCCTCCCCCCGCGGCGGGAGCACCTCCGCTCGCCACCTGGGGACCCGCGCCGCGCTCCCCGCCCCCGCCCGCCCGGCGCCCATCCCCCGCGCCCTCCGCTCGCTGGGGTTATAATTGCCTCTCACCCCCCGGAGGGGTTATTTTGGGGGTGGTTGGAGGCGGTGGCGGCGGCGGCGAGGAGGGGAATTTCCTTGTGCCTCCATTCCCGGGAGGGGGGAGCGGCGTTGGAGGCCACCGTTTCCAGCATCAACAACAGCAACTTGTGATTGGCGGTG…
ANKRD11	WT	GCTAGCAGAGGCCGCCCTGAGACGGTGCGCGATGGACCGAGGGCCCCAGCCGGGGAGGCGCCGCCGCCGAGCCCGCGGCCAGACGCCCCATCAGTAGCGTCCGCACCGGGAGCCGCGGCTCTCGCCCGAGCCGTGGGCGCGCCCGAGGGGCGGGCTCGCCTCCCGCCGTCCCTCGCAGCTCTGCCGGGCCCGAGCCCGCGCCGCCGCCGCCGCCGCCTTGCCGCTCGGGCCGCGCGGCCCGGGAAACGCGGCCGCGGGCTGCATGGGCAGCGCCCGCGCCCCGCCGCTGAGCCGTCGCGGAGCCGCGCAGCCCTCGGAGCACGAATATATACAGCCCTGCTCTGGGACACACCTCCATTGGATTTAAAAGACAGTCCTCGTCAGCACTGACTTTCAGCT…
ANKRD11	Noexon2	GCTAGCAGAGGCCGCCCTGAGACGGTGCGCGATGGACCGAGGGCCCCAGCCGGGGAGGCGCCGCCGCCGAGCCCGCGGCCAGACGCCCCATCAGTAGCGTCCGCACCGGGAGCCGCGGCTCTCGCCCGAGCCGTGGGCGCGCCCGAGGGGCGGGCTCGCCTCCCGCCGTCCCTCGCAGCTCTGCCGGGCCCGAGCCCGCGCCGCCGCCGCCGCCGCCTTGCCGCTCGGGCCGCGCGGCCCGGGAAACGCGGCCGCGGGCTGCATGGGCAGCGCCCGCGCCCCGCCGCTGAGCCGTCGCGGAGCCGCGCAGCCCTCGGAGCACGCAGACGGTTGATGATGAAGCGCCGGCCGTGTAAATGAAGATCGGGTGAGGAGCAGGACGCGGCTAGC
ANKRD11	NoATGinexon2	GCTAGCAGAGGCCGCCCTGAGACGGTGCGCGATGGACCGAGGGCCCCAGCCGGGGAGGCGCCGCCGCCGAGCCCGCGGCCAGACGCCCCATCAGTAGCGTCCGCACCGGGAGCCGCGGCTCTCGCCCGAGCCGTGGGCGCGCCCGAGGGGCGGGCTCGCCTCCCGCCGTCCCTCGCAGCTCTGCCGGGCCCGAGCCCGCGCCGCCGCCGCCGCCGCCTTGCCGCTCGGGCCGCGCGGCCCGGGAAACGCGGCCGCGGGCTGCATGGGCAGCGCCCGCGCCCCGCCGCTGAGCCGTCGCGGAGCCGCGCAGCCCTCGGAGCACGAATATATACAGCCCTGCTCTGGGACACACCTCCATTGGATTTAAAAGACAGTCCTCGTCAGCACTGACTTTCAGCT…
KRIT1	WT	GCTAGCATAGCCACGGTAACGGCGGGGTGGAAAGCTAAGGCCTTTGAAGACCTGGGACCCCGTAGTTTCGGGAGAGGGTGAGGGGTGAATGGTGCTGAGGTGCGAGGAGAGGGAAGGACAGTAAAGAGCAGGTTTTTGGCTTTCATCGCTTTTTCTACATGTTTTTAGCCTCACCAGAAGTCTTTCATCTCGGTGGTCCAACTCAGGATCTCAGCCTCATTATTTTCTTACCCTTCTGGAGTGCATATGTGCCTTTACAGTTTCTGTTTGCAAACGCTGTCTAGCATACTAAGAGGATGTTAGCAAACCTGTTCCATGGACACTAAATGGCAGTTGTACATCTCCCCTCATCAGTCATAGTGACAACCAGAAATGCCCTCCATATTTTCCAGTGATCCC…
KRIT1	Noexon2	GCTAGCATAGCCACGGTAACGGCGGGGTGGAAAGCTAAGGCCTTTGAAGACCTGGGACCCCGTAGTTTCGGGAGAGGGTGAGGGGTGAATGGTGCTGAGGTGCGAGGAGAGGGAAGGACAGTAAAGAGCAGTCTTCAATGCGTCTGTCTCATAATTTGTAAACGTTTATTATCTTGAAGTCATTGTTAATCTGTGGTGAAAAGTAATTGCTAAATAGAAATTCTGAGAAGAAAAAGGCCTCATCCTTTTCACATGATGTAGGAAGGTCTGTTGCATGAGCACGGCTAGC
KRIT1	NoATGinexon2	GCTAGCATAGCCACGGTAACGGCGGGGTGGAAAGCTAAGGCCTTTGAAGACCTGGGACCCCGTAGTTTCGGGAGAGGGTGAGGGGTGAATGGTGCTGAGGTGCGAGGAGAGGGAAGGACAGTAAAGAGCAGGTTTTTGGCTTTCATCGCTTTTTCTACATCTTTTTAGCCTCACCAGAAGTCTTTCATCTCGGTGGTCCAACTCAGGATCTCAGCCTCATTATTTTCTTACCCTTCTGGAGTGCATATCTGCCTTTACAGTTTCTGTTTGCAAACGCTGTCTAGCATACTAAGAGGATCTTAGCAAACCTGTTCCATCGACACTAAATCGCAGTTGTACATCTCCCCTCATCAGTCATAGTGACAACCAGAAATCCCCTCCATATTTTCCAGTGATCCC…
TSC1	WT	GCTAGCGTACGTCCAAGATGGCGGCGCCCTGTAGGCTGGAGGGACTGTGAGGTAAACAGCTGAGGGGGAGGAGACGGTGGTGACCATGAAAGACACCAGGTTGACAGCACTGGAAACTGAAGTACCAGTTGTCGCTAGAACAGTTTGGTAGTGGCCCCAATGAAGAACCTTCAGAACCTGTAGCACACGTCCTGGAGCCAGCACAGCGCCTTCGAGCGAGAGACGGCTAGC
TSC1	Noexon2	GCTAGCGTACGTCCAAGATGGCGGCGCCCTGTAGGCTGGAGGGACTGTGAGGTAAACAGCTGAGGGGGAGGAGACGGTGGTTTGGTAGTGGCCCCAATGAAGAACCTTCAGAACCTGTAGCACACGTCCTGGAGCCAGCACAGCGCCTTCGAGCGAGAGACGGCTAGC
TSC1	NoATGinexon1	GCTAGCGTACGTCCAAGATCGCGGCGCCCTGTAGGCTGGAGGGACTGTGAGGTAAACAGCTGAGGGGGAGGAGACGGTGGTGACCATGAAAGACACCAGGTTGACAGCACTGGAAACTGAAGTACCAGTTGTCGCTAGAACAGTTTGGTAGTGGCCCCAATGAAGAACCTTCAGAACCTGTAGCACACGTCCTGGAGCCAGCACAGCGCCTTCGAGCGAGAGACGGCTAGC
TSC1	NoATGinexon2	GCTAGCGTACGTCCAAGATGGCGGCGCCCTGTAGGCTGGAGGGACTGTGAGGTAAACAGCTGAGGGGGAGGAGACGGTGGTGACCATCAAAGACACCAGGTTGACAGCACTGGAAACTGAAGTACCAGTTGTCGCTAGAACAGTTTGGTAGTGGCCCCAATGAAGAACCTTCAGAACCTGTAGCACACGTCCTGGAGCCAGCACAGCGCCTTCGAGCGAGAGACGGCTAGC
TSC1	NoATGinexon3	GCTAGCGTACGTCCAAGATGGCGGCGCCCTGTAGGCTGGAGGGACTGTGAGGTAAACAGCTGAGGGGGAGGAGACGGTGGTGACCATGAAAGACACCAGGTTGACAGCACTGGAAACTGAAGTACCAGTTGTCGCTAGAACAGTTTGGTAGTGGCCCCAATCAAGAACCTTCAGAACCTGTAGCACACGTCCTGGAGCCAGCACAGCGCCTTCGAGCGAGAGACGGCTAGC
TSC1	NoATGinexon1and2	GCTAGCGTACGTCCAAGATCGCGGCGCCCTGTAGGCTGGAGGGACTGTGAGGTAAACAGCTGAGGGGGAGGAGACGGTGGTGACCATCAAAGACACCAGGTTGACAGCACTGGAAACTGAAGTACCAGTTGTCGCTAGAACAGTTTGGTAGTGGCCCCAATGAAGAACCTTCAGAACCTGTAGCACACGTCCTGGAGCCAGCACAGCGCCTTCGAGCGAGAGACGGCTAGC
TSC1	NoATGinexon1and3	GCTAGCGTACGTCCAAGATCGCGGCGCCCTGTAGGCTGGAGGGACTGTGAGGTAAACAGCTGAGGGGGAGGAGACGGTGGTGACCATGAAAGACACCAGGTTGACAGCACTGGAAACTGAAGTACCAGTTGTCGCTAGAACAGTTTGGTAGTGGCCCCAATCAAGAACCTTCAGAACCTGTAGCACACGTCCTGGAGCCAGCACAGCGCCTTCGAGCGAGAGACGGCTAGC
TSC1	NoATGinexon2and3	GCTAGCGTACGTCCAAGATGGCGGCGCCCTGTAGGCTGGAGGGACTGTGAGGTAAACAGCTGAGGGGGAGGAGACGGTGGTGACCATCAAAGACACCAGGTTGACAGCACTGGAAACTGAAGTACCAGTTGTCGCTAGAACAGTTTGGTAGTGGCCCCAATCAAGAACCTTCAGAACCTGTAGCACACGTCCTGGAGCCAGCACAGCGCCTTCGAGCGAGAGACGGCTAGC
TSC1	NoATGinexon1and2and3	GCTAGCGTACGTCCAAGATCGCGGCGCCCTGTAGGCTGGAGGGACTGTGAGGTAAACAGCTGAGGGGGAGGAGACGGTGGTGACCATCAAAGACACCAGGTTGACAGCACTGGAAACTGAAGTACCAGTTGTCGCTAGAACAGTTTGGTAGTGGCCCCAATCAAGAACCTTCAGAACCTGTAGCACACGTCCTGGAGCCAGCACAGCGCCTTCGAGCGAGAGACGGCTAGC

### Sheet: Sup Table 4
qPCR Renilla Fw (5’-3’)	TCGTCCATGCTGAGAGTGTC
qPCR Renilla Rv (5’-3’)	CTAACCTCGCCCTTCTCCTT
qPCR Firefly Fw (5’-3’)	ACTCTAAGACCGACTACCAGG
qPCR Firefly Rv (5’-3’)	GTAGACCCAGAGCTGTTCATG

### Sheet: Sup Table 5
Reference	Cell/Tissue type	DOI
Calviello et al 2016	HEK239 cell line	https://doi.org/10.1038/nmeth.3688
Chen et al 2021	iPSC and HFF cell line	https://doi.org/10.1126/science.aay0262
Chothani et al 2022	Kidney, skeletal muscle, fibroblast, heart	https://doi.org/10.1016/j.molcel.2022.06.023
Duffy et al 2020	Cortex	https://doi.org/10.1038/s41593-022-01164-9
Gaertner et al 2020	PP2 pancreatic progenitor cells	https://doi.org/10.7554/eLife.58659
Gao et al 2015	HEK293 cell line	https://doi.org/10.1038/nmeth.3208
Ji et al 2015	BJ fibroblast cell line	https://doi.org/10.7554/eLife.08890
Martinez et al 2020	HEK293T, HeLa-S3 and K562 cell lines	https://doi.org/10.1038/s41589-019-0425-0
Raj et al 2016	Lymphoblastiod cell lines	https://doi.org/10.7554/eLife.13328

### Sheet: Sup Table 6
Comparison_1	Comparison_2	diff	lwr	upr	p adj	significance
No ATG exon 1	WT	0.04	-0.015	0.095	0.256
No ATG exon 2	WT	0.096	0.041	0.151	0.000377	***
No ATG exon 3	WT	0.127	0.071	0.182	1.37e-05	***
No ATG exon 1 and 2	WT	0.282	0.227	0.338	1.35e-10	***
No ATG exon 1 and 3	WT	0.164	0.108	0.219	4.38e-07	***
No ATG exon 2 and 3	WT	0.272	0.217	0.327	2.43e-10	***
No ATG exon 1, 2 and 3	WT	0.625	0.569	0.68	2.3e-14	***
No ATG exon 2	No ATG exon 1	0.056	0.001	0.111	0.0469	*
No ATG exon 3	No ATG exon 1	0.086	0.031	0.142	0.00115	**
No ATG exon 1 and 2	No ATG exon 1	0.242	0.187	0.298	1.48e-09	***
No ATG exon 1 and 3	No ATG exon 1	0.124	0.068	0.179	1.86e-05	***
No ATG exon 2 and 3	No ATG exon 1	0.232	0.177	0.287	2.92e-09	***
No ATG exon 1, 2 and 3	No ATG exon 1	0.585	0.529	0.64	2.33e-14	***
No ATG exon 3	No ATG exon 2	0.031	-0.025	0.086	0.557
No ATG exon 1 and 2	No ATG exon 2	0.187	0.131	0.242	6.91e-08	***
No ATG exon 1 and 3	No ATG exon 2	0.068	0.013	0.123	0.011	*
No ATG exon 2 and 3	No ATG exon 2	0.176	0.121	0.231	1.58e-07	***
No ATG exon 1, 2 and 3	No ATG exon 2	0.529	0.474	0.584	2.48e-14	***
No ATG exon 1 and 2	No ATG exon 3	0.156	0.101	0.211	8.6e-07	***
No ATG exon 1 and 3	No ATG exon 3	0.037	-0.018	0.092	0.336
No ATG exon 2 and 3	No ATG exon 3	0.145	0.09	0.201	2.23e-06	***
No ATG exon 1, 2 and 3	No ATG exon 3	0.498	0.443	0.553	2.99e-14	***
No ATG exon 1 and 3	No ATG exon 1 and 2	-0.119	-0.174	-0.064	3.05e-05	***
No ATG exon 2 and 3	No ATG exon 1 and 2	-0.011	-0.066	0.045	0.997
No ATG exon 1, 2 and 3	No ATG exon 1 and 2	0.342	0.287	0.397	9.3e-12	***
No ATG exon 2 and 3	No ATG exon 1 and 3	0.108	0.053	0.163	9.45e-05	***
No ATG exon 1, 2 and 3	No ATG exon 1 and 3	0.461	0.406	0.516	6.73e-14	***
No ATG exon 1, 2 and 3	No ATG exon 2 and 3	0.353	0.298	0.408	6.08e-12	***
